# Aneuploid embryos as a proposal for improving Artificial Intelligence performance

**DOI:** 10.1101/2022.11.16.516774

**Authors:** Enric Güell Penas, Marina Esquerrà Parés, Andreu Vives Perelló, Mikaela Mladenova Koleva

**Affiliations:** CONSULTFIV, Pg. Estació 18 5-5, 43800 Valls, Spain; Institut Conceptum, Pg. Sunyer 49, 43202 Reus, Spain

**Keywords:** Artificial Intelligence, Machine Learning, Morphokinetics, Morphodynamics, Aneuploidy

## Abstract

**RESEARCH QUESTION:** Could we improve the performance of Machine Learning algorithms by using aneuploid embryos instead of non-implanted embryos as the contrary reference to Live-Birth embryos?

**DESIGN:** A single-center retrospective analysis of 343 embryos through 3 ML algorithms, based on manually annotated morphokinetics from Day 1 to Day 3. Two datasets were built including the same Live-Birth embryos (117). Dataset A included 123 non-implanted embryos, while Dataset B included 103 aneuploid embryos. V-Fold Cross-Validation was performed for each dataset and algorithm and the Area Under the Curve (AUC) was registered.

**RESULTS:** AUC for Dataset A did not reach 0.6 for any of the algorithms; while AUC values for “Dataset B” surpassed 0.7. According to this, different morphokinetic patterns were detected by Machine Learning algorithms.

**CONCLUSIONS:** Algorithms’ minor performance with non-implanted embryos may be due to an increased Label Noise effect, suggesting that including aneuploid embryos could be more appropriate when building predictive algorithms for embryo viability. Machine Learning algorithms results were improved when aneuploid embryos were taken into consideration.
