## Supplementary material for "Aneuploid embryos as a proposal for improving Artificial Intelligence performance": Table 1

### Sheet: Hoja1
TABLE 1 Baseline characteristics of the study groups included in the datasets
	ANEUPLOID EMBRYOS	LIVE-BIRTH EMBRYOS	NON-IMPLANTED EMBRYOS	p value
	n=103	n=117	n=123
No. Of cicles (patients)	33 (21)	84 (82)	67 (63)	-
No. of	103 (100) a	13 (11.1)	15 (12.2)	p<0.05
biopsed embryos
Embryo culture				p<0.05
GTL	71 (68.9)	87 (74.4)	112 (91.1) a
G1 Plus & G2 Plus	32 (31.1)	30 (25.6)	11 (8.9) a
Oocyte origin				p<0.05
Own Fresh	70 (68)	65 (55.6) a	90 (73.2)
Donor Fresh	31 (30)	48 (41) a	32 (26)
Donor Thawed	2 (1.9)	4 (3.4) a	1 (0.8)
Mean female age (SD)	34 (6)	30 (6) a	33 (7)	p<0.05
Sperm origin				p<0.05
Own	76 (74)	99 (85) a	84 (68)
Donor	27 (26)	18 (15) a	39 (32)
Type of sperm sample				NS
Ejaculate	96 (93.2)	105 (89.7)	115 (93.5)
Testicular Biopsy	7 (6.8)	12 (10.3)	8 (6.5)
Type of embryo transfer				p<0.05
Fresh	-	60 (51.3) a	36 (29.3)
Frozen	-	57 (48.7) a	87 (70.7)
No. of embryos / transfer				NS
SET	-	50 (42.7)	59 (48)
DET	-	67 (57.3)	64 (52)
NOTES: Values are presented as n/N (%) unless indicated otherwise. Percentages were calculated for each level inside its group.
a indicates significant statistical difference between groups without uppercase
